# A dual-dimensional deconvolution environment for ZT Scan DIA in metabolomics

**DOI:** 10.1101/2025.08.20.671307

**Authors:** Yuki Matsuzawa, Kanako Tokiyoshi, Bujinlkham Buyantogtokh, Takaki Oka, Rana Yamamoto, Lu Deng, Gordana Ivosev, David Cox, Paul RS Baker, Anjali Chelur, Nic Bloomfield, Manami Takeuchi, Ushio Takeda, Mikiko Takahashi, Mayu Hasegawa, Junki Miyamoto, Jason Causon, Takeshi Harayama, Hiroshi Tsugawa

## Abstract

We present a scanning data-independent acquisition (DIA) strategy, ZT Scan DIA, combined with dual-dimensional tandem mass spectrometry spectral filtering and deconvolution along both the quadrupole and retention time axes to reconstruct compound-specific MS2 spectra from complex mixtures. This approach is particularly effective for hydrophilic metabolomics data, where spectral similarity-based annotation is widely used, increasing annotation rates by 119–193% compared with conventional data-dependent acquisition (DDA) and window-based DIA methods. In lipidomics, deconvolution improved annotation precision by removing contaminant product ions and enabled separate quantification of co-eluting isomers using MS2 chromatograms, although common diagnostic ions could also be erroneously removed. Nevertheless, optimization of analysis parameters minimized this negative effect. Furthermore, we developed a practical data processing pipeline in which raw ZT Scan DIA-MS2 chromatograms are directly used for isomer separation and MS2-based quantification, covering 1,393 and 3,020 molecules for human plasma and mouse liver tissues, respectively. All data processing steps, including direct import of vendor raw data, are supported in MS-DIAL.
