## Supplementary Data 3 for "A dual-dimensional deconvolution environment for ZT Scan DIA in metabolomics"

### Sheet: Sheet1
	Data file	Polarity	Q1 width (Da)	TOFMS		TOFMSMS		Precursor		Q1 scan speed (Da/sec)	Cycle time (ms)	MS1 accumulation time (ms)	Total MSMS scan time (ms)	MSMS accumulation time (ms)
				start (Da)	stop (Da)	start (Da)	stop (Da)	start (Da)	stop (Da)
	20260122_NISTp_c1300ms_Precursor680-890_Q1W5Da_CE40_ZTon_POS_1	Positive	5	75	1250	70	890	680	890	178	1300	100	1139	28.0899
	20260122_NISTp_c1300ms_Precursor680-890_Q1W9Da_CE40_ZTon_POS_1	Positive	9	75	1250	70	890	680	890	192	1300	100	1139	46.875
	20260122_NISTp_c1300ms_Precursor500-1000_Q1W13.5Da_CE40_ZTon_POS_1	Positive	13.5	75	1250	70	1000	500	1000	450	1300	100	1139	30
	20260122_NISTp_c1300ms_Precursor400-1000_Q1W16.2Da_CE40_ZTon_POS_1	Positive	16.2	75	1250	70	1000	400	1000	540	1300	100	1139	30
	20260122_NISTp_c1300ms_Precursor400-1000_Q1W19.9Da_CE40_ZTon_POS_1	Positive	19.9	75	1250	70	1000	400	1000	544	1300	100	1139	36.5809
	20260121_NISTp_c1300ms_Precursor738-948_Q1W5Da_CE42_ZTon_NEG_1	Negative	5	75	1250	70	948	738	948	188	1300	100	1139	26.5957
	20260121_NISTp_c1300ms_Precursor738-948_Q1W9Da_CE42_ZTon_NEG_1	Negative	9	75	1250	70	948	738	948	192	1300	100	1139	46.875
	20260121_NISTp_c1300ms_Precursor500-1000_Q1W13.5Da_CE42_ZTon_NEG_1	Negative	13.5	75	1250	70	1000	500	1000	450	1300	100	1139	30
	20260121_NISTp_c1300ms_Precursor400-1000_Q1W16.2Da_CE42_ZTon_NEG_1	Negative	16.2	75	1250	70	1000	400	1000	540	1300	100	1139	30
	20260121_NISTp_c1300ms_Precursor400-1000_Q1W19.9Da_CE42_ZTon_NEG_1	Negative	19.9	75	1250	70	1000	400	1000	544	1300	100	1139	36.5809
